# Unraveling the Toxicological Effects of Hydroxyacetone - A Reaction Product in Electronic Cigarette Aerosols

**DOI:** 10.1101/2025.08.29.673133

**Authors:** Man Wong, Teresa Martinez, My Hua, Nathan Hendricks, Prue Talbot

## Abstract

Hydroxyacetone has been detected at high concentrations (up to ∼12 mg/mL) in electronic cigarette (EC) aerosols, including those derived from products associated with adverse health effects. Given the limited understanding of its inhalation toxicology, we investigated hydroxyacetone’s impact on human airway epithelial cells. Acute exposures at the air–liquid interface (ALI) using 3D EpiAirway tissues—a surrogate for human tracheobronchial epithelium—were analyzed via proteomics. Differential expression analysis identified numerous affected proteins, with enrichment pointing to alterations in mitochondrial function and actin cytoskeletal disruption as major targets. Ingenuity Pathway Analysis (IPA) highlighted “Mitochondrial Dysfunction” and “NRF2-Mediated Oxidative Stress” among top toxicological categories, and “Nuclear Cytoskeletal Signaling” as a key canonical pathway. To validate and extend these findings, submerged cultures of BEAS-2B cells were exposed to hydroxyacetone (0.01–10 mg/mL) and assessed for mitochondrial activity, oxidative stress, and F-actin integrity. At 1 mg/mL, mitochondrial membrane potential and reactive oxygen species (ROS) increased, with elevated hydrogen peroxide detected in the culture medium. At 10 mg/mL, mitochondrial activity declined significantly, accompanied by cell rounding and apoptotic blebbing within 2 hours. F-actin destabilization occurred at 1, 3.33, and 10 mg/mL, with cytoplasmic and perinuclear filaments more affected than cortical actin. Findings from ALI and submerged models were concordant, supporting hydroxyacetone-induced mitochondrial stress, oxidative damage, and cytoskeletal disruption. These results suggest that hydroxyacetone concentrations found in EC aerosols may contribute to respiratory toxicity and warrant further investigation.
