## Supplemental Table 1 for "Unraveling the Toxicological Effects of Hydroxyacetone - A Reaction Product in Electronic Cigarette Aerosols"

### Sheet: Sheet1
Product Code Number	Refill Fluid (µg/mL)	Aerosol (µg/mL)	Company	Product Name	Nicotine Concentration (mg/mL)
415	3.1	12124.1	Clown	Sweet Tooth	6
360	0	11412.7	Suicide Bunny	Sucker Punch	0
353	0	9747.6	Canyon Crest Vape Shoppe	Unicorn Milk	3
436	5	9100.7	Must Vape	Pencil	6
374	54.977	8621.03	Vape Wild	Fruit Hoops	0
403	16.5	8605.1	Cosmic Fog	The Shocker	3
356	0	8478.8	Canyon Crest Vape Shoppe	Very Berry	0
412	12.7	8349.9	DFW Vapor	Frosty Peach	0
402	13.1	8097.9	Cosmic Fog	The Shocker	0
380	6.8	8069.9	Halo	Menthol Ice	3
435	0	8062.6	Must Vape	Pencil	0
480	6.3	7910.8	V2	Vanilla	0
410	10.7	7841.6	DFW Vapor	Clove	0
391	5.9	7757.8	Pink Spot Vapors	Gummi Bear	0
358	0	7431.3	Suicide Bunny	Mother's Milk	0
446	24.2	7297.6	Mister E-Liquid	Calypso	0
404	79.5	7283.3	Dekang	Blueberry	0
475	17.6	7114.3	Mount Baker Vapor	Blue Moo	3
348	12.1	6971.8	Space Jam	Astro	3
411	7.8	6926.3	DFW Vapor	Clove	3
424	7.7	6837.2	Vape Dudes	Fire & Ice	0
354	0	6562.5	Canyon Crest Vape Shoppe	Mother's Best	0
416	12.1	6554.5	Adirondack	Placid	0
439	26.5	6388.1	The Vapor Chef	Trillian	0
474	13.4	6315.4	Mount Baker Vapor	Blue Moo	0
418	0	6249.4	Adirondack	Cayuga	0
450	4.6	6101.7	Velvet Cloud Vapor	Vanilla Custard	0
357	0	5650	Canyon Crest Vape Shoppe	Very Berry	3
479	3.2	5635.3	Liqua	Cherry	6
414	0	5464.6	Clown	Sweet Tooth	0
451	6.5	5424.1	Velvet Cloud Vapor	Vanilla Custard	6
438	28.6	5316.9	Mount Baker Vapor	Butterscotch	24
417	35.9	5099.2	Adirondack	Placid	6
385	0	4870.4	Pink Spot Vapors	Fresh Strawberry	0
425	8.4	4820.3	Vape Dudes	Fire & Ice	16
458	7.2	4730.2	Charlie's Chalk Dust	Dream Cream	0
405	85.7	4615	Dekang	Blueberry	24
413	6.1	4603.3	DFW Vapor	Frosty Peach	18
364	0	4566	Suicide Bunny	The O.B.	3
406	14.2	4482.9	Cosmic Fog	Milk & Honey	0
407	11.2	4459.3	Cosmic Fog	Milk & Honey	3
363	0	4457.2	Suicide Bunny	The O.B.	0
445	26.2	4437.6	Mister E-Liquid	Calypso	0
449	16.3	4254.5	Mister E-Liquid	Calypso	3
377	0	4217.1	Holy Grail Elixir	Strawberry Fields	0
361	17	4086	Suicide Bunny	Sucker Punch	3
395	57.1	4084.3	Vapor Chef	Funky Monkey	3
371	46.3287	4079.38	Vape Wild	Fruit Hoops	0
396	0	4070.4	Vapor Chef	Honey Pearry	0
347	0	4025	Space Jam	Andromeda	0
462	10.1	4019.1	Charlie's Chalk Dust	Slam Berry	0
422	6.9	3671.7	Vape Dudes	Ice Ice	0
367	0	3655	Cosmic Fog	Nutz	0
370	8.06512	3554.25	Vape Wild	The G.O.A.T	3
365	14.5	3423.7	Jimmy The Juice Man	Strawberry Astronaut	0
350	0	3379.4	Cuttwood	Unicorn Milk	3
456	10.7	3378.5	Tasty Vapor	Watermelon Bubblegum	0
485	20.3	3327	V2	Congress	12
355	0	3300.7	Canyon Crest Vape Shoppe	Mother's Best	3
440	37.8	3165.9	The Vapor Chef	Trillian	3
390	6.1	3079.5	Pink Spot Vapors	Juicy Watermelon	6
368	0	3035.9	Cosmic Fog	Nutz	3
399	7.2	2894.4	Vapor Chef	Hobbe's Blood	3
469	93.9	2772.5	Pink Spot Vapors	Juicy Watermelon	6
463	10.4	2701.8	Charlie's Chalk Dust	Slam Berry	3
447	25.8	2653.4	Mister E-Liquid	Calypso	0
437	246.3	2502.2	Mount Baker Vapor	Butterscotch	0
454	10.8	2500.7	FlavorZ	CoolPort	0
429	1.2	2475.6	Halo	Belgian Cocoa/Chocolate	12
369	35.7	2416.6	Vape Wild	The G.O.A.T	0
359	0	2335.6	Suicide Bunny	Mother's Milk	3
460	43.1	2200.7	Charlie's Chalk Dust	Sugar & Knife	0
421	9.7	2161.1	Volcano	Cherry Lava	16
478	15	1994	Liqua	Cherry	0
389	5.2	1993.6	Pink Spot Vapors	Juicy Watermelon	0
461	37.8	1986.3	Charlie's Chalk Dust	Sugar & Knife	3
481	5.6	1966.6	V2	Vanilla	12
384	0	1896.2	Space Jam	Astro	12
352	0	1886.9	Canyon Crest Vape Shoppe	Unicorn Milk	0
398	3	1786.7	Vapor Chef	Hobbe's Blood	0
409	31.9	1585.7	Vape Wild	Sweet Complexity	3
420	60.1	1580.2	Volcano	Cherry Lava	0
419	4.4	1520.7	Adirondack	Cayuga	6
459	2.1	1519.1	Charlie's Chalk Dust	Dream Cream	3
366	7.1	1465.1	Jimmy The Juice Man	Strawberry Astronaut	3
394	55.9	1320.5	Vapor Chef	Funky Monkey	0
388	0	1253	Pink Spot Vapors	Fresh Strawberry	6
455	28.5	1190.2	FlavorZ	CoolPort	18
408	67.4	1150.9	Vape Wild	Sweet Complexity	0
441	2.8	1099.3	Vista Vapors	Cotton Candy	0
397	7.1	1097.9	Vapor Chef	Honey Pearry	3
476	20.7	1086.8	Zeus	Cowboy Blend	6
346	2.4	1076.8	Space Jam	Andromeda	3
373	33.9924	988.094	Vape Wild	Fruit Hoops	0
351	3.2	973.9	Suicide Bunny	Mother's Milk	6
426	22.9	929.8	Halo	Voodoo	0
372	30.1704	870.469	Vape Wild	Fruit Hoops	3
400	5.9	866.1	Suicide Bunny	Derailed	0
392	5.5	857.8	Pink Spot Vapors	Gummi Bear	3
427	3.9	771.4	Halo	Voodoo	12
453	3.7	705.8	Vape Tech	Vanilla Cream	6
349	0	682.9	Cuttwood	Unicorn Milk	0
467	1.6	646.3	Pink Spot Vapors	Fresh Strawberry	6
381	3	640.8	Halo	Turkish Tobacco	0
386	0	624.1	Pink Spot Vapors	Fresh Strawberry	0
483	0.9	610.9	G2 Vapor	Vazilla	12
401	6.2	587.9	Suicide Bunny	Derailed	3
393	0	573.1	Pink Spot Vapors	Gummi Bear	6
443	5.3	563.2	Vista Vapors	Cotton Candy	3
468	8.8	545.2	Pink Spot Vapors	Juicy Watermelon	0
473	4.7	497.9	The Standard Vape	Cell Block Four	6
382	3.5	497	Halo	Turkish Tobacco	12
448	21.9	445.1	Mister E-Liquid	Calypso	0
428	7.4	393.4	Halo	Belgian Cocoa/Chocolate	0
486	2.2	382.6	V2	Congress	50
423	6.7	335.5	Vape Dudes	Ice Ice	16
465	12	312.1	EC Blend	Popsicle USA	0
466	11	304.1	EC Blend	Popsicle USA	18
362	10.4	242	Space Jam	Astro	18
457	10.5	234.8	Tasty Vapor	Watermelon Bubblegum	18
482	0	227.4	G2 Vapor	Vazilla	0
472	4.7	195.8	The Standard Vape	Cell Block Four	0
379	0	194.256	Halo	Menthol Ice	0
452	0	173	Vape Tech	Vanilla Cream	0
430	3.2	93.5	Halo	Belgian Cocoa/Chocolate	12
